# Nasal tissue-resident memory CD4^+^ T cells persist after influenza A virus infection and provide heterosubtypic protection

**DOI:** 10.1101/2024.07.06.602325

**Authors:** Nimitha R. Mathew, Romain Gailleton, Lydia Scharf, Karin Schön, Josue Enriquez, Hannes Axelsson, Anneli Strömberg, Nils Lycke, Mats Bemark, Ka-Wei Tang, Davide Angeletti

**Affiliations:** Department of Microbiology and Immunology; Institute of Biomedicine; University of Gothenburg; Gothenburg; Sweden.; Department of Clinical Immunology and Transfusion Medicine, Sahlgrenska University Hospital, Gothenburg, Sweden; Department of Translational Medicine – Human Immunology, Lund University, Malmö, Sweden; Department of Infectious Diseases, Institute of Biomedicine, University of Gothenburg, Gothenburg, Sweden; Region Västra Götaland, Sahlgrenska University Hospital, Department of Clinical Microbiology, Gothenburg, Sweden; SciLifeLab, Institute of Biomedicine; University of Gothenburg, Gothenburg, Sweden

## Abstract

CD4 tissue-resident memory T cells (TRM) are crucial adaptive immune components involved in preventing influenza A virus (IAV) infection. Despite their importance, their physiological role in the upper respiratory tract, the first site of contact with IAV, remains unclear. Here, we find that, after IAV infection, antigen-specific CD4 TRM persist in the nasal tissue (NT) compartment after infection and provide protection upon heterosubtypic challenge. Single cell RNA sequencing analysis reveals that NT CD4 TRM are heterogeneous and transcriptionally distinct as compared to their lung counterparts. Mechanistically, we demonstrate that the CXCR6-CXCL16 axis promotes CD4 TRM residency in the NT. Furthermore, we show that the NT of mice and humans contains a high frequency of Th17 CD4 TRM that aid in local viral clearance and in reducing tissue damage. Collectively, our results support a robust physiological role for nasal tissue CD4 TRM in local protection during heterosubtypic IAV infection.
