## Supplementary Table 2 for "Nasal tissue-resident memory CD4^+^ T cells persist after influenza A virus infection and provide heterosubtypic protection"

### Sheet: Figure 3P
Pairwise comparisons for the longitudinal (weight) process:
	contrast	estimate	SE	df	t.ratio	p.value
1	(CTA1-3M2e-DD) - (CTA1-3M2e-DD+¬†FTY720)	-1.13596	2.68122	83	-0.423674	0.998201
2	(CTA1-3M2e-DD) - (CTA1-3M2e-DD+¬†FTY720+a-CD4)	1.77717	2.68302	83	0.662376	0.985514
3	(CTA1-3M2e-DD) - (CTA1-3M2e-DD+¬†FTY720+a-CD4+a-CD8)	2.20665	2.69097	83	0.820022	0.963045
4	(CTA1-3M2e-DD) - (CTA1-3M2e-DD+¬†FTY720+a-CD8)	-0.470911	2.72789	83	-0.172628	0.999978
5	(CTA1-3M2e-DD) - CTA1DD	8.77371	2.70112	83	3.24818	0.0201274
6	(CTA1-3M2e-DD+¬†FTY720) - (CTA1-3M2e-DD+¬†FTY720+a-CD4)	2.91313	2.68374	83	1.08547	0.885844
7	(CTA1-3M2e-DD+¬†FTY720) - (CTA1-3M2e-DD+¬†FTY720+a-CD4+a-CD8)	3.34262	2.69169	83	1.24183	0.814943
8	(CTA1-3M2e-DD+¬†FTY720) - (CTA1-3M2e-DD+¬†FTY720+a-CD8)	0.665051	2.7286	83	0.243734	0.999878
9	(CTA1-3M2e-DD+¬†FTY720) - CTA1DD	9.90968	2.70183	83	3.66776	0.00558041
10	(CTA1-3M2e-DD+¬†FTY720+a-CD4) - (CTA1-3M2e-DD+¬†FTY720+a-CD4+a-CD8)	0.429484	2.69349	83	0.159453	0.999985
11	(CTA1-3M2e-DD+¬†FTY720+a-CD4) - (CTA1-3M2e-DD+¬†FTY720+a-CD8)	-2.24808	2.73037	83	-0.823361	0.962401
12	(CTA1-3M2e-DD+¬†FTY720+a-CD4) - CTA1DD	6.99654	2.70362	83	2.58784	0.111811
13	(CTA1-3M2e-DD+¬†FTY720+a-CD4+a-CD8) - (CTA1-3M2e-DD+¬†FTY720+a-CD8)	-2.67757	2.73818	83	-0.977863	0.923717
14	(CTA1-3M2e-DD+¬†FTY720+a-CD4+a-CD8) - CTA1DD	6.56706	2.71151	83	2.42192	0.160727
15	(CTA1-3M2e-DD+¬†FTY720+a-CD8) - CTA1DD	9.24462	2.74815	83	3.36394	0.0143213
Pairwise comparisons at each time point
	contrast	time	estimate	SE	df	t.ratio	p.value
1	(CTA1-3M2e-DD) - (CTA1-3M2e-DD+¬†FTY720)	0	-1.14515	1.08714	83	-1.05336	1
2	(CTA1-3M2e-DD) - (CTA1-3M2e-DD+¬†FTY720+a-CD4)	0	-2.21771	1.09191	83	-2.03104	0.681772
3	(CTA1-3M2e-DD) - (CTA1-3M2e-DD+¬†FTY720+a-CD4+a-CD8)	0	-1.99978	1.09158	83	-1.832	0.987532
4	(CTA1-3M2e-DD) - (CTA1-3M2e-DD+¬†FTY720+a-CD8)	0	-1.18549	1.10689	83	-1.07101	1
5	(CTA1-3M2e-DD) - CTA1DD	0	-1.5669	1.10421	83	-1.41903	1
6	(CTA1-3M2e-DD+¬†FTY720) - (CTA1-3M2e-DD+¬†FTY720+a-CD4)	0	-1.07256	1.09238	83	-0.981856	1
7	(CTA1-3M2e-DD+¬†FTY720) - (CTA1-3M2e-DD+¬†FTY720+a-CD4+a-CD8)	0	-0.854626	1.09205	83	-0.782588	1
8	(CTA1-3M2e-DD+¬†FTY720) - (CTA1-3M2e-DD+¬†FTY720+a-CD8)	0	-0.0403369	1.10735	83	-0.0364265	1
9	(CTA1-3M2e-DD+¬†FTY720) - CTA1DD	0	-0.421752	1.10467	83	-0.381789	1
10	(CTA1-3M2e-DD+¬†FTY720+a-CD4) - (CTA1-3M2e-DD+¬†FTY720+a-CD4+a-CD8)	0	0.217932	1.0968	83	0.198699	1
11	(CTA1-3M2e-DD+¬†FTY720+a-CD4) - (CTA1-3M2e-DD+¬†FTY720+a-CD8)	0	1.03222	1.11203	83	0.928228	1
12	(CTA1-3M2e-DD+¬†FTY720+a-CD4) - CTA1DD	0	0.650806	1.10937	83	0.586646	1
13	(CTA1-3M2e-DD+¬†FTY720+a-CD4+a-CD8) - (CTA1-3M2e-DD+¬†FTY720+a-CD8)	0	0.814289	1.11171	83	0.732464	1
14	(CTA1-3M2e-DD+¬†FTY720+a-CD4+a-CD8) - CTA1DD	0	0.432873	1.10904	83	0.390312	1
15	(CTA1-3M2e-DD+¬†FTY720+a-CD8) - CTA1DD	0	-0.381415	1.12412	83	-0.339303	1
16	(CTA1-3M2e-DD) - (CTA1-3M2e-DD+¬†FTY720)	1	-1.14376	0.923211	83	-1.2389	1
17	(CTA1-3M2e-DD) - (CTA1-3M2e-DD+¬†FTY720+a-CD4)	1	-1.6144	0.926057	83	-1.7433	1
18	(CTA1-3M2e-DD) - (CTA1-3M2e-DD+¬†FTY720+a-CD4+a-CD8)	1	-1.36452	0.925128	83	-1.47495	1
19	(CTA1-3M2e-DD) - (CTA1-3M2e-DD+¬†FTY720+a-CD8)	1	-1.07757	0.94008	83	-1.14625	1
20	(CTA1-3M2e-DD) - CTA1DD	1	-0.00525798	0.931408	83	-0.0056452	1
21	(CTA1-3M2e-DD+¬†FTY720) - (CTA1-3M2e-DD+¬†FTY720+a-CD4)	1	-0.470637	0.926229	83	-0.508122	1
22	(CTA1-3M2e-DD+¬†FTY720) - (CTA1-3M2e-DD+¬†FTY720+a-CD4+a-CD8)	1	-0.220756	0.9253	83	-0.238578	1
23	(CTA1-3M2e-DD+¬†FTY720) - (CTA1-3M2e-DD+¬†FTY720+a-CD8)	1	0.0661911	0.94025	83	0.0703974	1
24	(CTA1-3M2e-DD+¬†FTY720) - CTA1DD	1	1.1385	0.931579	83	1.22212	1
25	(CTA1-3M2e-DD+¬†FTY720+a-CD4) - (CTA1-3M2e-DD+¬†FTY720+a-CD4+a-CD8)	1	0.249881	0.92814	83	0.269228	1
26	(CTA1-3M2e-DD+¬†FTY720+a-CD4) - (CTA1-3M2e-DD+¬†FTY720+a-CD8)	1	0.536829	0.943045	83	0.56925	1
27	(CTA1-3M2e-DD+¬†FTY720+a-CD4) - CTA1DD	1	1.60914	0.9344	83	1.72211	1
28	(CTA1-3M2e-DD+¬†FTY720+a-CD4+a-CD8) - (CTA1-3M2e-DD+¬†FTY720+a-CD8)	1	0.286948	0.942133	83	0.304572	1
29	(CTA1-3M2e-DD+¬†FTY720+a-CD4+a-CD8) - CTA1DD	1	1.35926	0.933479	83	1.45612	1
30	(CTA1-3M2e-DD+¬†FTY720+a-CD8) - CTA1DD	1	1.07231	0.9483	83	1.13077	1
31	(CTA1-3M2e-DD) - (CTA1-3M2e-DD+¬†FTY720)	2	-1.14237	0.981203	83	-1.16426	1
32	(CTA1-3M2e-DD) - (CTA1-3M2e-DD+¬†FTY720+a-CD4)	2	-1.01109	0.982182	83	-1.02943	1
33	(CTA1-3M2e-DD) - (CTA1-3M2e-DD+¬†FTY720+a-CD4+a-CD8)	2	-0.729262	0.982166	83	-0.742504	1
34	(CTA1-3M2e-DD) - (CTA1-3M2e-DD+¬†FTY720+a-CD8)	2	-0.969656	0.998882	83	-0.970741	1
35	(CTA1-3M2e-DD) - CTA1DD	2	1.55639	0.983567	83	1.58239	1
36	(CTA1-3M2e-DD+¬†FTY720) - (CTA1-3M2e-DD+¬†FTY720+a-CD4)	2	0.131283	0.982189	83	0.133664	1
37	(CTA1-3M2e-DD+¬†FTY720) - (CTA1-3M2e-DD+¬†FTY720+a-CD4+a-CD8)	2	0.413113	0.982172	83	0.420611	1
38	(CTA1-3M2e-DD+¬†FTY720) - (CTA1-3M2e-DD+¬†FTY720+a-CD8)	2	0.172719	0.998888	83	0.172911	1
39	(CTA1-3M2e-DD+¬†FTY720) - CTA1DD	2	2.69876	0.983573	83	2.74383	0.1116
40	(CTA1-3M2e-DD+¬†FTY720+a-CD4) - (CTA1-3M2e-DD+¬†FTY720+a-CD4+a-CD8)	2	0.28183	0.98315	83	0.28666	1
41	(CTA1-3M2e-DD+¬†FTY720+a-CD4) - (CTA1-3M2e-DD+¬†FTY720+a-CD8)	2	0.041436	0.99985	83	0.0414422	1
42	(CTA1-3M2e-DD+¬†FTY720+a-CD4) - CTA1DD	2	2.56748	0.98455	83	2.60777	0.151262
43	(CTA1-3M2e-DD+¬†FTY720+a-CD4+a-CD8) - (CTA1-3M2e-DD+¬†FTY720+a-CD8)	2	-0.240394	0.999834	83	-0.240434	1
44	(CTA1-3M2e-DD+¬†FTY720+a-CD4+a-CD8) - CTA1DD	2	2.28565	0.984533	83	2.32155	0.272504
45	(CTA1-3M2e-DD+¬†FTY720+a-CD8) - CTA1DD	2	2.52604	1.00121	83	2.52299	0.176077
46	(CTA1-3M2e-DD) - (CTA1-3M2e-DD+¬†FTY720)	3	-1.14099	1.23012	83	-0.927541	1
47	(CTA1-3M2e-DD) - (CTA1-3M2e-DD+¬†FTY720+a-CD4)	3	-0.407784	1.23027	83	-0.331459	1
48	(CTA1-3M2e-DD) - (CTA1-3M2e-DD+¬†FTY720+a-CD4+a-CD8)	3	-0.0940052	1.23203	83	-0.0763008	1
49	(CTA1-3M2e-DD) - (CTA1-3M2e-DD+¬†FTY720+a-CD8)	3	-0.86174	1.2519	83	-0.688349	1
50	(CTA1-3M2e-DD) - CTA1DD	3	3.11803	1.23245	83	2.52995	0.146276
51	(CTA1-3M2e-DD+¬†FTY720) - (CTA1-3M2e-DD+¬†FTY720+a-CD4)	3	0.733204	1.23032	83	0.595948	1
52	(CTA1-3M2e-DD+¬†FTY720) - (CTA1-3M2e-DD+¬†FTY720+a-CD4+a-CD8)	3	1.04698	1.23208	83	0.849769	1
53	(CTA1-3M2e-DD+¬†FTY720) - (CTA1-3M2e-DD+¬†FTY720+a-CD8)	3	0.279247	1.25194	83	0.223052	1
54	(CTA1-3M2e-DD+¬†FTY720) - CTA1DD	3	4.25902	1.23249	83	3.45561	0.0130162
55	(CTA1-3M2e-DD+¬†FTY720+a-CD4) - (CTA1-3M2e-DD+¬†FTY720+a-CD4+a-CD8)	3	0.313778	1.23223	83	0.254643	1
56	(CTA1-3M2e-DD+¬†FTY720+a-CD4) - (CTA1-3M2e-DD+¬†FTY720+a-CD8)	3	-0.453957	1.25209	83	-0.36256	1
57	(CTA1-3M2e-DD+¬†FTY720+a-CD4) - CTA1DD	3	3.52581	1.23264	83	2.86037	0.0695691
58	(CTA1-3M2e-DD+¬†FTY720+a-CD4+a-CD8) - (CTA1-3M2e-DD+¬†FTY720+a-CD8)	3	-0.767735	1.25382	83	-0.612317	1
59	(CTA1-3M2e-DD+¬†FTY720+a-CD4+a-CD8) - CTA1DD	3	3.21203	1.2344	83	2.6021	0.131648
60	(CTA1-3M2e-DD+¬†FTY720+a-CD8) - CTA1DD	3	3.97977	1.25423	83	3.17309	0.0296163
61	(CTA1-3M2e-DD) - (CTA1-3M2e-DD+¬†FTY720)	4	-1.1396	1.58228	83	-0.720224	1
62	(CTA1-3M2e-DD) - (CTA1-3M2e-DD+¬†FTY720+a-CD4)	4	0.195525	1.58247	83	0.123556	1
63	(CTA1-3M2e-DD) - (CTA1-3M2e-DD+¬†FTY720+a-CD4+a-CD8)	4	0.541252	1.58607	83	0.341252	1
64	(CTA1-3M2e-DD) - (CTA1-3M2e-DD+¬†FTY720+a-CD8)	4	-0.753825	1.61002	83	-0.468207	1
65	(CTA1-3M2e-DD) - CTA1DD	4	4.67967	1.58811	83	2.9467	0.0541867
66	(CTA1-3M2e-DD+¬†FTY720) - (CTA1-3M2e-DD+¬†FTY720+a-CD4)	4	1.33512	1.58267	83	0.84359	1
67	(CTA1-3M2e-DD+¬†FTY720) - (CTA1-3M2e-DD+¬†FTY720+a-CD4+a-CD8)	4	1.68085	1.58627	83	1.05963	1
68	(CTA1-3M2e-DD+¬†FTY720) - (CTA1-3M2e-DD+¬†FTY720+a-CD8)	4	0.385775	1.61022	83	0.23958	1
69	(CTA1-3M2e-DD+¬†FTY720) - CTA1DD	4	5.81927	1.5883	83	3.66383	0.00654838
70	(CTA1-3M2e-DD+¬†FTY720+a-CD4) - (CTA1-3M2e-DD+¬†FTY720+a-CD4+a-CD8)	4	0.345727	1.58646	83	0.217924	1
71	(CTA1-3M2e-DD+¬†FTY720+a-CD4) - (CTA1-3M2e-DD+¬†FTY720+a-CD8)	4	-0.949349	1.6104	83	-0.589511	1
72	(CTA1-3M2e-DD+¬†FTY720+a-CD4) - CTA1DD	4	4.48415	1.58849	83	2.8229	0.0714655
73	(CTA1-3M2e-DD+¬†FTY720+a-CD4+a-CD8) - (CTA1-3M2e-DD+¬†FTY720+a-CD8)	4	-1.29508	1.61394	83	-0.802431	1
74	(CTA1-3M2e-DD+¬†FTY720+a-CD4+a-CD8) - CTA1DD	4	4.13842	1.59208	83	2.59939	0.121562
75	(CTA1-3M2e-DD+¬†FTY720+a-CD8) - CTA1DD	4	5.4335	1.61594	83	3.36244	0.0163857
76	(CTA1-3M2e-DD) - (CTA1-3M2e-DD+¬†FTY720)	5	-1.13821	1.98344	83	-0.573857	1
77	(CTA1-3M2e-DD) - (CTA1-3M2e-DD+¬†FTY720+a-CD4)	5	0.798833	1.9841	83	0.402616	1
78	(CTA1-3M2e-DD) - (CTA1-3M2e-DD+¬†FTY720+a-CD4+a-CD8)	5	1.17651	1.98943	83	0.59138	1
79	(CTA1-3M2e-DD) - (CTA1-3M2e-DD+¬†FTY720+a-CD8)	5	-0.645909	2.01806	83	-0.320064	1
80	(CTA1-3M2e-DD) - CTA1DD	5	6.24132	1.99421	83	3.12972	0.0313959
81	(CTA1-3M2e-DD+¬†FTY720) - (CTA1-3M2e-DD+¬†FTY720+a-CD4)	5	1.93705	1.98449	83	0.976093	1
82	(CTA1-3M2e-DD+¬†FTY720) - (CTA1-3M2e-DD+¬†FTY720+a-CD4+a-CD8)	5	2.31472	1.98981	83	1.16329	1
83	(CTA1-3M2e-DD+¬†FTY720) - (CTA1-3M2e-DD+¬†FTY720+a-CD8)	5	0.492303	2.01844	83	0.243903	1
84	(CTA1-3M2e-DD+¬†FTY720) - CTA1DD	5	7.37953	1.9946	83	3.69976	0.00580191
85	(CTA1-3M2e-DD+¬†FTY720+a-CD4) - (CTA1-3M2e-DD+¬†FTY720+a-CD4+a-CD8)	5	0.377676	1.99047	83	0.189742	1
86	(CTA1-3M2e-DD+¬†FTY720+a-CD4) - (CTA1-3M2e-DD+¬†FTY720+a-CD8)	5	-1.44474	2.01909	83	-0.715541	1
87	(CTA1-3M2e-DD+¬†FTY720+a-CD4) - CTA1DD	5	5.44248	1.99525	83	2.72772	0.0933745
88	(CTA1-3M2e-DD+¬†FTY720+a-CD4+a-CD8) - (CTA1-3M2e-DD+¬†FTY720+a-CD8)	5	-1.82242	2.02432	83	-0.90026	1
89	(CTA1-3M2e-DD+¬†FTY720+a-CD4+a-CD8) - CTA1DD	5	5.06481	2.00055	83	2.53171	0.145597
90	(CTA1-3M2e-DD+¬†FTY720+a-CD8) - CTA1DD	5	6.88723	2.02902	83	3.39435	0.0147983
91	(CTA1-3M2e-DD) - (CTA1-3M2e-DD+¬†FTY720)	6	-1.13683	2.40925	83	-0.471859	1
92	(CTA1-3M2e-DD) - (CTA1-3M2e-DD+¬†FTY720+a-CD4)	6	1.40214	2.41058	83	0.581662	1
93	(CTA1-3M2e-DD) - (CTA1-3M2e-DD+¬†FTY720+a-CD4+a-CD8)	6	1.81176	2.41754	83	0.749425	1
94	(CTA1-3M2e-DD) - (CTA1-3M2e-DD+¬†FTY720+a-CD8)	6	-0.537994	2.45121	83	-0.219481	1
95	(CTA1-3M2e-DD) - CTA1DD	6	7.80296	2.42556	83	3.21698	0.0240222
96	(CTA1-3M2e-DD+¬†FTY720) - (CTA1-3M2e-DD+¬†FTY720+a-CD4)	6	2.53897	2.41117	83	1.053	1
97	(CTA1-3M2e-DD+¬†FTY720) - (CTA1-3M2e-DD+¬†FTY720+a-CD4+a-CD8)	6	2.94859	2.41813	83	1.21937	1
98	(CTA1-3M2e-DD+¬†FTY720) - (CTA1-3M2e-DD+¬†FTY720+a-CD8)	6	0.598831	2.45179	83	0.244242	1
99	(CTA1-3M2e-DD+¬†FTY720) - CTA1DD	6	8.93979	2.42614	83	3.68478	0.00610289
100	(CTA1-3M2e-DD+¬†FTY720+a-CD4) - (CTA1-3M2e-DD+¬†FTY720+a-CD4+a-CD8)	6	0.409624	2.41945	83	0.169304	1
101	(CTA1-3M2e-DD+¬†FTY720+a-CD4) - (CTA1-3M2e-DD+¬†FTY720+a-CD8)	6	-1.94013	2.4531	83	-0.79089	1
102	(CTA1-3M2e-DD+¬†FTY720+a-CD4) - CTA1DD	6	6.40082	2.42746	83	2.63683	0.119848
103	(CTA1-3M2e-DD+¬†FTY720+a-CD4+a-CD8) - (CTA1-3M2e-DD+¬†FTY720+a-CD8)	6	-2.34976	2.45994	83	-0.955209	1
104	(CTA1-3M2e-DD+¬†FTY720+a-CD4+a-CD8) - CTA1DD	6	5.9912	2.43438	83	2.46108	0.175168
105	(CTA1-3M2e-DD+¬†FTY720+a-CD8) - CTA1DD	6	8.34095	2.46782	83	3.37989	0.0154991
106	(CTA1-3M2e-DD) - (CTA1-3M2e-DD+¬†FTY720)	7	-1.13544	2.84866	83	-0.398586	1
107	(CTA1-3M2e-DD) - (CTA1-3M2e-DD+¬†FTY720+a-CD4)	7	2.00545	2.85077	83	0.703476	1
108	(CTA1-3M2e-DD) - (CTA1-3M2e-DD+¬†FTY720+a-CD4+a-CD8)	7	2.44702	2.85931	83	0.85581	1
109	(CTA1-3M2e-DD) - (CTA1-3M2e-DD+¬†FTY720+a-CD8)	7	-0.430078	2.89824	83	-0.148393	1
110	(CTA1-3M2e-DD) - CTA1DD	7	9.3646	2.87078	83	3.26204	0.0208822
111	(CTA1-3M2e-DD+¬†FTY720) - (CTA1-3M2e-DD+¬†FTY720+a-CD4)	7	3.14089	2.85157	83	1.10146	1
112	(CTA1-3M2e-DD+¬†FTY720) - (CTA1-3M2e-DD+¬†FTY720+a-CD4+a-CD8)	7	3.58246	2.8601	83	1.25256	1
113	(CTA1-3M2e-DD+¬†FTY720) - (CTA1-3M2e-DD+¬†FTY720+a-CD8)	7	0.705359	2.89902	83	0.243309	1
114	(CTA1-3M2e-DD+¬†FTY720) - CTA1DD	7	10.5	2.87158	83	3.65654	0.00671065
115	(CTA1-3M2e-DD+¬†FTY720+a-CD4) - (CTA1-3M2e-DD+¬†FTY720+a-CD4+a-CD8)	7	0.441573	2.8622	83	0.154277	1
116	(CTA1-3M2e-DD+¬†FTY720+a-CD4) - (CTA1-3M2e-DD+¬†FTY720+a-CD8)	7	-2.43553	2.90109	83	-0.83952	1
117	(CTA1-3M2e-DD+¬†FTY720+a-CD4) - CTA1DD	7	7.35916	2.87367	83	2.56089	0.147002
118	(CTA1-3M2e-DD+¬†FTY720+a-CD4+a-CD8) - (CTA1-3M2e-DD+¬†FTY720+a-CD8)	7	-2.8771	2.90948	83	-0.98887	1
119	(CTA1-3M2e-DD+¬†FTY720+a-CD4+a-CD8) - CTA1DD	7	6.91758	2.88214	83	2.40016	0.204877
120	(CTA1-3M2e-DD+¬†FTY720+a-CD8) - CTA1DD	7	9.79468	2.92076	83	3.35347	0.0168601
121	(CTA1-3M2e-DD) - (CTA1-3M2e-DD+¬†FTY720)	8	-1.13405	3.29625	83	-0.344042	1
122	(CTA1-3M2e-DD) - (CTA1-3M2e-DD+¬†FTY720+a-CD4)	8	2.60876	3.29919	83	0.790726	1
123	(CTA1-3M2e-DD) - (CTA1-3M2e-DD+¬†FTY720+a-CD4+a-CD8)	8	3.08228	3.30927	83	0.931409	1
124	(CTA1-3M2e-DD) - (CTA1-3M2e-DD+¬†FTY720+a-CD8)	8	-0.322163	3.35359	83	-0.0960651	1
125	(CTA1-3M2e-DD) - CTA1DD	8	10.9262	3.32432	83	3.28676	0.0193271
126	(CTA1-3M2e-DD+¬†FTY720) - (CTA1-3M2e-DD+¬†FTY720+a-CD4)	8	3.74281	3.30021	83	1.13411	1
127	(CTA1-3M2e-DD+¬†FTY720) - (CTA1-3M2e-DD+¬†FTY720+a-CD4+a-CD8)	8	4.21633	3.31028	83	1.27371	1
128	(CTA1-3M2e-DD+¬†FTY720) - (CTA1-3M2e-DD+¬†FTY720+a-CD8)	8	0.811887	3.35459	83	0.242023	1
129	(CTA1-3M2e-DD+¬†FTY720) - CTA1DD	8	12.0603	3.32533	83	3.6268	0.00741281
130	(CTA1-3M2e-DD+¬†FTY720+a-CD4) - (CTA1-3M2e-DD+¬†FTY720+a-CD4+a-CD8)	8	0.473522	3.3132	83	0.14292	1
131	(CTA1-3M2e-DD+¬†FTY720+a-CD4) - (CTA1-3M2e-DD+¬†FTY720+a-CD8)	8	-2.93092	3.35747	83	-0.872954	1
132	(CTA1-3M2e-DD+¬†FTY720+a-CD4) - CTA1DD	8	8.31749	3.32824	83	2.49907	0.17308
133	(CTA1-3M2e-DD+¬†FTY720+a-CD4+a-CD8) - (CTA1-3M2e-DD+¬†FTY720+a-CD8)	8	-3.40444	3.36737	83	-1.01101	1
134	(CTA1-3M2e-DD+¬†FTY720+a-CD4+a-CD8) - CTA1DD	8	7.84397	3.33823	83	2.34974	0.232772
135	(CTA1-3M2e-DD+¬†FTY720+a-CD8) - CTA1DD	8	11.2484	3.38217	83	3.3258	0.0184058
136	(CTA1-3M2e-DD) - (CTA1-3M2e-DD+¬†FTY720)	9	-1.13266	3.74909	83	-0.302117	1
137	(CTA1-3M2e-DD) - (CTA1-3M2e-DD+¬†FTY720+a-CD4)	9	3.21206	3.7529	83	0.855889	1
138	(CTA1-3M2e-DD) - (CTA1-3M2e-DD+¬†FTY720+a-CD4+a-CD8)	9	3.71754	3.76448	83	0.987529	1
139	(CTA1-3M2e-DD) - (CTA1-3M2e-DD+¬†FTY720+a-CD8)	9	-0.214247	3.81429	83	-0.0561697	1
140	(CTA1-3M2e-DD) - CTA1DD	9	12.4879	3.78318	83	3.3009	0.0199096
141	(CTA1-3M2e-DD+¬†FTY720) - (CTA1-3M2e-DD+¬†FTY720+a-CD4)	9	4.34473	3.75413	83	1.15732	1
142	(CTA1-3M2e-DD+¬†FTY720) - (CTA1-3M2e-DD+¬†FTY720+a-CD4+a-CD8)	9	4.8502	3.76571	83	1.28799	1
143	(CTA1-3M2e-DD+¬†FTY720) - (CTA1-3M2e-DD+¬†FTY720+a-CD8)	9	0.918415	3.8155	83	0.240707	1
144	(CTA1-3M2e-DD+¬†FTY720) - CTA1DD	9	13.6206	3.7844	83	3.59913	0.00812823
145	(CTA1-3M2e-DD+¬†FTY720+a-CD4) - (CTA1-3M2e-DD+¬†FTY720+a-CD4+a-CD8)	9	0.50547	3.76949	83	0.134095	1
146	(CTA1-3M2e-DD+¬†FTY720+a-CD4) - (CTA1-3M2e-DD+¬†FTY720+a-CD8)	9	-3.42631	3.81924	83	-0.897119	1
147	(CTA1-3M2e-DD+¬†FTY720+a-CD4) - CTA1DD	9	9.27583	3.78817	83	2.44863	0.197351
148	(CTA1-3M2e-DD+¬†FTY720+a-CD4+a-CD8) - (CTA1-3M2e-DD+¬†FTY720+a-CD8)	9	-3.93178	3.83062	83	-1.02641	1
149	(CTA1-3M2e-DD+¬†FTY720+a-CD4+a-CD8) - CTA1DD	9	8.77036	3.79965	83	2.3082	0.258236
150	(CTA1-3M2e-DD+¬†FTY720+a-CD8) - CTA1DD	9	12.7021	3.849	83	3.30011	0.0199096
151	(CTA1-3M2e-DD) - (CTA1-3M2e-DD+¬†FTY720)	10	-1.13128	4.20548	83	-0.269	1
152	(CTA1-3M2e-DD) - (CTA1-3M2e-DD+¬†FTY720+a-CD4)	10	3.81537	4.21018	83	0.906226	1
153	(CTA1-3M2e-DD) - (CTA1-3M2e-DD+¬†FTY720+a-CD4+a-CD8)	10	4.35279	4.22325	83	1.03067	1
154	(CTA1-3M2e-DD) - (CTA1-3M2e-DD+¬†FTY720+a-CD8)	10	-0.106332	4.27861	83	-0.024852	1
155	(CTA1-3M2e-DD) - CTA1DD	10	14.0495	4.24564	83	3.30917	0.0193977
156	(CTA1-3M2e-DD+¬†FTY720) - (CTA1-3M2e-DD+¬†FTY720+a-CD4)	10	4.94665	4.21162	83	1.17452	1
157	(CTA1-3M2e-DD+¬†FTY720) - (CTA1-3M2e-DD+¬†FTY720+a-CD4+a-CD8)	10	5.48407	4.22469	83	1.2981	1
158	(CTA1-3M2e-DD+¬†FTY720) - (CTA1-3M2e-DD+¬†FTY720+a-CD8)	10	1.02494	4.28003	83	0.239471	1
159	(CTA1-3M2e-DD+¬†FTY720) - CTA1DD	10	15.1808	4.24707	83	3.57442	0.00882215
160	(CTA1-3M2e-DD+¬†FTY720+a-CD4) - (CTA1-3M2e-DD+¬†FTY720+a-CD4+a-CD8)	10	0.537419	4.22936	83	0.127068	1
161	(CTA1-3M2e-DD+¬†FTY720+a-CD4) - (CTA1-3M2e-DD+¬†FTY720+a-CD8)	10	-3.9217	4.28464	83	-0.915293	1
162	(CTA1-3M2e-DD+¬†FTY720+a-CD4) - CTA1DD	10	10.2342	4.25172	83	2.40707	0.219596
163	(CTA1-3M2e-DD+¬†FTY720+a-CD4+a-CD8) - (CTA1-3M2e-DD+¬†FTY720+a-CD8)	10	-4.45912	4.29749	83	-1.03761	1
164	(CTA1-3M2e-DD+¬†FTY720+a-CD4+a-CD8) - CTA1DD	10	9.69674	4.26467	83	2.27374	0.281199
165	(CTA1-3M2e-DD+¬†FTY720+a-CD8) - CTA1DD	10	14.1559	4.3195	83	3.2772	0.019915
166	(CTA1-3M2e-DD) - (CTA1-3M2e-DD+¬†FTY720)	11	-1.12989	4.66438	83	-0.242237	1
167	(CTA1-3M2e-DD) - (CTA1-3M2e-DD+¬†FTY720+a-CD4)	11	4.41868	4.66998	83	0.946189	1
168	(CTA1-3M2e-DD) - (CTA1-3M2e-DD+¬†FTY720+a-CD4+a-CD8)	11	4.98805	4.68454	83	1.06479	1
169	(CTA1-3M2e-DD) - (CTA1-3M2e-DD+¬†FTY720+a-CD8)	11	0.00158347	4.74549	83	0.000333678	1
170	(CTA1-3M2e-DD) - CTA1DD	11	15.6112	4.71063	83	3.31403	0.0191027
171	(CTA1-3M2e-DD+¬†FTY720) - (CTA1-3M2e-DD+¬†FTY720+a-CD4)	11	5.54857	4.67164	83	1.18771	1
172	(CTA1-3M2e-DD+¬†FTY720) - (CTA1-3M2e-DD+¬†FTY720+a-CD4+a-CD8)	11	6.11794	4.68619	83	1.30552	1
173	(CTA1-3M2e-DD+¬†FTY720) - (CTA1-3M2e-DD+¬†FTY720+a-CD8)	11	1.13147	4.74712	83	0.238349	1
174	(CTA1-3M2e-DD+¬†FTY720) - CTA1DD	11	16.7411	4.71228	83	3.55265	0.00947968
175	(CTA1-3M2e-DD+¬†FTY720+a-CD4) - (CTA1-3M2e-DD+¬†FTY720+a-CD4+a-CD8)	11	0.569368	4.69176	83	0.121355	1
176	(CTA1-3M2e-DD+¬†FTY720+a-CD4) - (CTA1-3M2e-DD+¬†FTY720+a-CD8)	11	-4.4171	4.75262	83	-0.929402	1
177	(CTA1-3M2e-DD+¬†FTY720+a-CD4) - CTA1DD	11	11.1925	4.71782	83	2.37239	0.239836
178	(CTA1-3M2e-DD+¬†FTY720+a-CD4+a-CD8) - (CTA1-3M2e-DD+¬†FTY720+a-CD8)	11	-4.98646	4.76693	83	-1.04605	1
179	(CTA1-3M2e-DD+¬†FTY720+a-CD4+a-CD8) - CTA1DD	11	10.6231	4.73223	83	2.24485	0.301817
180	(CTA1-3M2e-DD+¬†FTY720+a-CD8) - CTA1DD	11	15.6096	4.79258	83	3.25704	0.0212109
181	(CTA1-3M2e-DD) - (CTA1-3M2e-DD+¬†FTY720)	12	-1.1285	5.12512	83	-0.22019	1
182	(CTA1-3M2e-DD) - (CTA1-3M2e-DD+¬†FTY720+a-CD4)	12	5.02199	5.13163	83	0.978635	1
183	(CTA1-3M2e-DD) - (CTA1-3M2e-DD+¬†FTY720+a-CD4+a-CD8)	12	5.62331	5.14766	83	1.0924	1
184	(CTA1-3M2e-DD) - (CTA1-3M2e-DD+¬†FTY720+a-CD8)	12	0.109499	5.21424	83	0.021	1
185	(CTA1-3M2e-DD) - CTA1DD	12	17.1728	5.17748	83	3.31683	0.0189348
186	(CTA1-3M2e-DD+¬†FTY720) - (CTA1-3M2e-DD+¬†FTY720+a-CD4)	12	6.15049	5.1335	83	1.19811	1
187	(CTA1-3M2e-DD+¬†FTY720) - (CTA1-3M2e-DD+¬†FTY720+a-CD4+a-CD8)	12	6.75181	5.14953	83	1.31115	1
188	(CTA1-3M2e-DD+¬†FTY720) - (CTA1-3M2e-DD+¬†FTY720+a-CD8)	12	1.238	5.21609	83	0.237343	1
189	(CTA1-3M2e-DD+¬†FTY720) - CTA1DD	12	18.3013	5.17934	83	3.53352	0.0100953
190	(CTA1-3M2e-DD+¬†FTY720+a-CD4) - (CTA1-3M2e-DD+¬†FTY720+a-CD4+a-CD8)	12	0.601316	5.156	83	0.116624	1
191	(CTA1-3M2e-DD+¬†FTY720+a-CD4) - (CTA1-3M2e-DD+¬†FTY720+a-CD8)	12	-4.91249	5.22248	83	-0.940642	1
192	(CTA1-3M2e-DD+¬†FTY720+a-CD4) - CTA1DD	12	12.1508	5.18578	83	2.3431	0.258202
193	(CTA1-3M2e-DD+¬†FTY720+a-CD4+a-CD8) - (CTA1-3M2e-DD+¬†FTY720+a-CD8)	12	-5.51381	5.23823	83	-1.05261	1
194	(CTA1-3M2e-DD+¬†FTY720+a-CD4+a-CD8) - CTA1DD	12	11.5495	5.20164	83	2.22036	0.32032
195	(CTA1-3M2e-DD+¬†FTY720+a-CD8) - CTA1DD	12	17.0633	5.26755	83	3.23933	0.0224133
196	(CTA1-3M2e-DD) - (CTA1-3M2e-DD+¬†FTY720)	13	-1.12711	5.58724	83	-0.20173	1
197	(CTA1-3M2e-DD) - (CTA1-3M2e-DD+¬†FTY720+a-CD4)	13	5.6253	5.59467	83	1.00547	1
198	(CTA1-3M2e-DD) - (CTA1-3M2e-DD+¬†FTY720+a-CD4+a-CD8)	13	6.25856	5.61216	83	1.11518	1
199	(CTA1-3M2e-DD) - (CTA1-3M2e-DD+¬†FTY720+a-CD8)	13	0.217414	5.6844	83	0.0382475	1
200	(CTA1-3M2e-DD) - CTA1DD	13	18.7345	5.64573	83	3.31834	0.0188444
201	(CTA1-3M2e-DD+¬†FTY720) - (CTA1-3M2e-DD+¬†FTY720+a-CD4)	13	6.75241	5.59676	83	1.20649	1
202	(CTA1-3M2e-DD+¬†FTY720) - (CTA1-3M2e-DD+¬†FTY720+a-CD4+a-CD8)	13	7.38568	5.61424	83	1.31552	1
203	(CTA1-3M2e-DD+¬†FTY720) - (CTA1-3M2e-DD+¬†FTY720+a-CD8)	13	1.34453	5.68646	83	0.236444	1
204	(CTA1-3M2e-DD+¬†FTY720) - CTA1DD	13	19.8616	5.6478	83	3.51669	0.0106682
205	(CTA1-3M2e-DD+¬†FTY720+a-CD4) - (CTA1-3M2e-DD+¬†FTY720+a-CD4+a-CD8)	13	0.633265	5.62164	83	0.112648	1
206	(CTA1-3M2e-DD+¬†FTY720+a-CD4) - (CTA1-3M2e-DD+¬†FTY720+a-CD8)	13	-5.40788	5.69376	83	-0.949791	1
207	(CTA1-3M2e-DD+¬†FTY720+a-CD4) - CTA1DD	13	13.1092	5.65515	83	2.31809	0.274864
208	(CTA1-3M2e-DD+¬†FTY720+a-CD4+a-CD8) - (CTA1-3M2e-DD+¬†FTY720+a-CD8)	13	-6.04115	5.71095	83	-1.05782	1
209	(CTA1-3M2e-DD+¬†FTY720+a-CD4+a-CD8) - CTA1DD	13	12.4759	5.67246	83	2.19938	0.336951
210	(CTA1-3M2e-DD+¬†FTY720+a-CD8) - CTA1DD	13	18.5171	5.74394	83	3.22375	0.0235234
211	(CTA1-3M2e-DD) - (CTA1-3M2e-DD+¬†FTY720)	14	-1.12573	6.05042	83	-0.186057	1
212	(CTA1-3M2e-DD) - (CTA1-3M2e-DD+¬†FTY720+a-CD4)	14	6.2286	6.05878	83	1.02803	1
213	(CTA1-3M2e-DD) - (CTA1-3M2e-DD+¬†FTY720+a-CD4+a-CD8)	14	6.89382	6.07773	83	1.13428	1
214	(CTA1-3M2e-DD) - (CTA1-3M2e-DD+¬†FTY720+a-CD8)	14	0.32533	6.15565	83	0.0528506	1
215	(CTA1-3M2e-DD) - CTA1DD	14	20.2961	6.11505	83	3.31904	0.0188027
216	(CTA1-3M2e-DD+¬†FTY720) - (CTA1-3M2e-DD+¬†FTY720+a-CD4)	14	7.35433	6.06108	83	1.21337	1
217	(CTA1-3M2e-DD+¬†FTY720) - (CTA1-3M2e-DD+¬†FTY720+a-CD4+a-CD8)	14	8.01954	6.08002	83	1.319	1
218	(CTA1-3M2e-DD+¬†FTY720) - (CTA1-3M2e-DD+¬†FTY720+a-CD8)	14	1.45106	6.15792	83	0.235641	1
219	(CTA1-3M2e-DD+¬†FTY720) - CTA1DD	14	21.4218	6.11733	83	3.50183	0.0111996
220	(CTA1-3M2e-DD+¬†FTY720+a-CD4) - (CTA1-3M2e-DD+¬†FTY720+a-CD4+a-CD8)	14	0.665214	6.08834	83	0.10926	1
221	(CTA1-3M2e-DD+¬†FTY720+a-CD4) - (CTA1-3M2e-DD+¬†FTY720+a-CD8)	14	-5.90328	6.16613	83	-0.957372	1
222	(CTA1-3M2e-DD+¬†FTY720+a-CD4) - CTA1DD	14	14.0675	6.1256	83	2.29651	0.289999
223	(CTA1-3M2e-DD+¬†FTY720+a-CD4+a-CD8) - (CTA1-3M2e-DD+¬†FTY720+a-CD8)	14	-6.56849	6.18475	83	-1.06205	1
224	(CTA1-3M2e-DD+¬†FTY720+a-CD4+a-CD8) - CTA1DD	14	13.4023	6.14434	83	2.18124	0.351939
225	(CTA1-3M2e-DD+¬†FTY720+a-CD8) - CTA1DD	14	19.9708	6.22143	83	3.21	0.0245463
